# Avian haemosporidians (*Plasmodium* and *Haemoproteus*) status in selected bird groups (Old world Flycatchers, Warblers, Babblers, and Thrushes) of India and their phylogenetic relationships with other lineages of the world

**DOI:** 10.1101/2021.09.27.461904

**Authors:** Vipin, Ashutosh Singh, Rajnikant Dixit, Narinder Kumar Tripathi, Bhim Singh, Vinita Sharma, Chandra Prakash Sharma, Dhananjai Mohan, Sandeep Kumar Gupta

**Author notes:** **Address for correspondence**, Dr. S. K. Gupta, Scientist E, Wildlife Institute of India, Chandrabani, Dehradun, 248 001 (U.K.), India.

## Abstract

The avian haemosporidians (*Plasmodium* and *Haemoproteus*) are widely distributed and may affect the host populations from body damage at individual level to the extinction of a population. The knowledge about their status may help in future avifauna conservation plans. Hence, we examined the avian haemosporidians status, in selected bird groups (Old world Flycatchers, Warblers, Babblers, and Thrushes) of India, and their phylogenetic relationships with other known lineages of the world. We used the common genetic marker (Cytochrome *b* gene fragment of 479 bp) with information on the geographic distribution of parasite and host species available at MalAvi database. The prevalence of avian haemosporidians, from northern, eastern, and southern parts of India and phylogenetic genetic analysis of lineages was carried out to know the genetic relatedness among them at local and world level. The MCC tree revealed six Haemosporidian lineages in which one was common (H_MSP01) and five were unique (H_CYOPOL01, H_CHD01, H_CYORUB01, H_EUMTHA01, and P_GEOCIT01). The avian host richness Index was 2.0852. 9.9%, prevalence of *Haemosporidian* infection was found in 111 DNA samples belonging to 6 host species. The *Haemoproteus* prevalence was found to be 9.0 % across five host species (*Phylloscopus trochiloides, Cyornis poliogenys, C. hainanus dialilaemus, C. rubeculoides, Eumiyas thalassinus*) and *Plasmodium* prevalence was 0.9% in *Geokichla citrina*. Spatial phylogeny at global level showed H_MSP01 lineage, found in different host species in India, was genetically related to *H*. *pallidus* lineages (COLL2 and PFC1) in parts of Africa, Europe, North America, Malaysia, and Philippines. The *Plasmodium* lineage (P_GEOCIT01) was related to PADOM16 in Egypt with poor sequence similarity (93.89%). The statistical analysis suggested that the haemosporidian’s host species distribution range was directly and significantly associated with the altitude, minimum temperature, and relative humidity. H_MSP01 distribution was in accordance with *H. pallidus* having a wide geographic and host range.
