## Supplementary material for "Avian haemosporidians (*Plasmodium* and *Haemoproteus*) status in selected bird groups (Old world Flycatchers, Warblers, Babblers, and Thrushes) of India and their phylogenetic relationships with other lineages of the world": Table S1. The details obout the bird samples collected from India.

### Sheet: Sample information
Table S1. The details obout the bird samples collected from India.
S. No.	Sample Name	Host Species Name	Family	Group	Sample Type	Loction	Altitude (Meters)	Sex	Coordinates N	Coordinates E	Date of Collection	Relative Humidity	Maximum Temperature (℃)	Minmum Temperature (℃)
1	LM1	Phylloscopus Trochiloides	Phylloscopidae	Warbler	Blood	Lanka pakala, Andhra Pradesh	900		17.8933	82.1744	2018-02-21	47.49	33.44	18.1
2	LM2	Phylloscopus Trochiloides	Phylloscopidae	Warbler	Blood	Lambasingi, Andhra Pradesh	825		17.8158	82.4892	2018-02-14	42.91	31.8	15.6
3	LM3	Phylloscopus Trochiloides	Phylloscopidae	Warbler	Blood	Lambasingi, Andhra Pradesh	830		17.8162	82.4897	2018-02-19	52.46	33.01	17.42
4	LM4	Phylloscopus Trochiloides	Phylloscopidae	Warbler	Blood	Lambasingi, Andhra Pradesh	827		17.8158	82.4905	2018-02-18	50.08	33.45	16.73
5	LM5	Cyornis	Muscicapidae	Flycatcher	Blood	Lanka pakala, Andhra Pradesh	910		17.8921	82.1748	2018-02-22	47.99	33.83	17.97
6	LM6	Cyornis poliogenys	Muscicapidae	Flycatcher	Blood	Lanka pakala, Andhra Pradesh	910	Male	17.8921	82.1748	2018-02-22	47.99	33.83	17.97
7	LM7	Cyornis	Muscicapidae	Flycatcher	Blood	Lanka pakala, Andhra Pradesh	910	Male	17.8921	82.1748	2018-02-22
8	LM8	Cyornis	Muscicapidae	Flycatcher	Blood	Lanka pakala, Andhra Pradesh	910	Male	17.8921	82.1748	2018-02-22
9	LM9	Cyornis	Muscicapidae	Flycatcher	Blood	Lanka pakala, Andhra Pradesh	910	Male	17.8921	82.1748	2018-02-22
10	LM10	Cyornis poliogenys	Muscicapidae	Flycatcher	Blood	Lanka pakala, Andhra Pradesh	930	Male	17.8914	82.1725	2018-02-23	44.88	34.31	17.97
11	LM11	Cyornis	Muscicapidae	Flycatcher	Blood	Yerravaram, Andhra Pradesh		Male	17.7592	82.4658	2018-02-25
12	LM12	Cyanoderma rufifrons	Timaliidae	Babbler	Blood	Lambasingi, Andhra Pradesh	907		17.8156	82.4946	2018-02-11
13	LM13	Cyanoderma rufifrons	Timaliidae	Babbler	Blood	Lambasingi, Andhra Pradesh	907		17.8156	82.4946	2018-02-11
14	LM14	Orthotomus sutorius	Timaliidae	Babbler	Blood	Lambasingi, Andhra Pradesh	907		17.8156	82.4946	2018-02-11
15	LM15	Orthotomus sutorius	Timaliidae	Babbler	Blood	Lambasingi, Andhra Pradesh	907		17.8156	82.4946	2018-02-11
16	LM16	Geokichla citrina	Turdidae	Thrush	Blood	Lambasingi, Andhra Pradesh	903		17.8156	82.4946	2018-02-11	65.08	27.53	19.25
17	LM17	Geokichla citrina	Turdidae	Thrush	Blood	Lambasingi, Andhra Pradesh	907		17.8156	82.4946	2018-02-11
18	DHCR	Cyornis rubeculoides	Muscicapidae	Flycatcher	Feather with tissue having blood	Sal Forest, Dehradun	675	Male	30.2622	77.9757
19	AS3	Cyornis rubeculoides	Muscicapidae	Flycatcher	Blood	Sal Forest, Dehradun	680	Male	30.2563	77.9755	14/06/2014
20	AS14	Ficedula Strophiata	Muscicapidae	Flycatcher	Blood	Bakkhim(KNP)	2750	Male	27.4525	88.1789	18/4/2015
21	AS15	Ficedula Strophiata	Muscicapidae	Flycatcher	Blood	Bakkhim(KNP)	2800	Male	27.4587	88.1789	18/4/2015
22	AS16	Ficedula Strophiata	Muscicapidae	Flycatcher	Blood	Bakkhim(KNP)	2850	Male	27.4545	88.1789	20/4/2015
23	AS17	Ficedula Strophiata	Muscicapidae	Flycatcher	Blood	Tshoka (KNP)	3010	Male	27.4528	88.1792	24/4/2015
24	AS18	Ficedula Strophiata	Muscicapidae	Flycatcher	Blood	Tshoka (KNP)	3050	Male	27.4536	88.1803	24/4/2015
25	AS19	Ficedula Strophiata	Muscicapidae	Flycatcher	Feather with tissue having blood	Tshoka (KNP)	3050	Male	27.4536	88.1803	24/4/2015
26	AS20	Ficedula Strophiata	Muscicapidae	Flycatcher	Feather with tissue having blood	Tshoka (KNP)	3050	Male	27.4536	88.1803	24/4/2015
27	AS21	Ficedula Strophiata	Muscicapidae	Flycatcher	Feather with tissue having blood	Tshoka (KNP)	3050	Male	27.4536	88.1803	27/4/2015
28	AS22	Ficedula Strophiata	Muscicapidae	Flycatcher	Feather with tissue having blood	Tshoka (KNP)	3090	Male	27.4522	88.1794	28/4/2015
29	AS23	Ficedula Strophiata	Muscicapidae	Flycatcher	Feather with tissue having blood	Tshoka (KNP)	3090	Male	27.4522	88.1794	28/4/2015
30	AS24	Eumyias thalassinus	Muscicapidae	Flycatcher	Blood	Bakkhim(KNP)	2800	Male	27.4587	88.1789	20/4/2015
31	AS25	Eumyias thalassinus	Muscicapidae	Flycatcher	Blood	Bakkhim(KNP)	2800	Male	27.4587	88.1789	20/4/2015
32	AS26	Eumyias thalassinus	Muscicapidae	Flycatcher	Blood	Bakkhim(KNP)	2700	Female	27.4577	88.1789	20/4/2015
33	AS27	Eumyias thalassinus	Muscicapidae	Flycatcher	Blood	Tshoka (KNP)	3000	Female	27.4528	88.1792	27/4/2015
34	AS28	Eumyias thalassinus	Muscicapidae	Flycatcher	Blood	Youksum	1700	Male	27.3717	88.2175	2015-07-05
35	AS29	Eumyias thalassinus	Muscicapidae	Flycatcher	Feather with tissue having blood	Youksum	1550	Male	27.3692	88.2111	2015-07-05
36	AS30	Eumyias thalassinus	Muscicapidae	Flycatcher	Feather with tissue having blood	Youksum	1200	Female	27.3669	88.2072	2015-08-05
37	AS31	Niltava Sundara	Muscicapidae	Flycatcher	Blood	Tshoka (KNP)	3090	Male	27.4522	88.1794	25/4/2015
38	AS32	Niltava Sundara	Muscicapidae	Flycatcher	Blood	Tshoka (KNP)	3090	Female	27.4522	88.1794	25/4/2015
39	AS33	Niltava Sundara	Muscicapidae	Flycatcher	Blood	Tshoka (KNP)	3090	Male	27.4522	88.1794	25/4/2015
40	AS34	Ficedula westermanni	Muscicapidae	Flycatcher	Blood	Youksum	1600	Male	27.3686	88.2119	2015-07-05
41	AS35	Ficedula westermanni	Muscicapidae	Flycatcher	Blood	Youksum	1550	Male	27.3692	88.2111	2015-10-05
42	AS36	Ficedula westermanni	Muscicapidae	Flycatcher	Blood	Youksum	1200	Male	27.3669	88.2072	2015-10-05
43	AS37	Ficedula westermanni	Muscicapidae	Flycatcher	Blood	Youksum	1250	Male	27.3675	88.2078	2015-11-05
44	AS38	Niltava Magrigoriae	Muscicapidae	Flycatcher	Blood	Youksum	1550	Female	27.3692	88.2111	2015-09-05
45	AS39	Niltava Magrigoriae	Muscicapidae	Flycatcher	Blood	Youksum	1650	Male	27.3719	88.2125	2015-10-05
46	AS40	Niltava Magrigoriae	Muscicapidae	Flycatcher	Blood	Youksum	1650	Male	27.3719	88.2125	2015-10-05
47	AS41	Niltava Magrigoriae	Muscicapidae	Flycatcher	Blood	Youksum	1500	Male	27.3719	88.2125	17/5/2015
48	AS42	Culicicapa ceylonensis	Stenostiridae	Flycatcher	Blood	Youksum	1640	Male	27.3719	88.2127	2015-08-05
49	AS43	Culicicapa ceylonensis	Stenostiridae	Flycatcher	Blood	Youksum	1750	Male	27.3694	88.2136	2015-10-05
50	AS44	Ficedula hyperythra	Muscicapidae	Flycatcher	Blood	Tshoka (KNP)	2900	Male	27.4531	88.1783	18/5/2015
51	AS45	Ficedula hyperythra	Muscicapidae	Flycatcher	Blood	Tshoka (KNP)	2900	Female	27.4531	88.1783	18/5/2015
52	AS46	Ficedula hyperythra	Muscicapidae	Flycatcher	Blood	Tshoka (KNP)	2900	Female	27.4531	88.1783	20/5/2015
53	AS47	Ficedula hyperythra	Muscicapidae	Flycatcher	Blood	Tshoka (KNP)	2900	Male	27.4531	88.1783	20/5/2015
54	AS48	Muscicapella hodgsoni	Muscicapidae	Flycatcher	Blood	Tshoka (KNP)	2950	Male	27.4531	88.1783	18/5/2015
55	AS49	Cyornis rubeculoides	Muscicapidae	Flycatcher	Blood	Sal Forest, Dehradun	660	Male	30.2591	77.9862	16/6/2015
56	AS50	Cyornis rubeculoides	Muscicapidae	Flycatcher	Blood	Sal Forest, Dehradun	680	Male	30.2573	77.9736	17/6/2015
57	AS51	Cyornis rubeculoides	Muscicapidae	Flycatcher	Blood	Sal Forest, Dehradun	690	Male	30.2556	77.9758	17/6/2015
58	AS52	Cyornis rubeculoides	Muscicapidae	Flycatcher	Blood	Sal Forest, Dehradun	695	Male	30.2612	77.9747	17/6/2015
59	AS53	Ficedula tricolor	Muscicapidae	Flycatcher	Blood	Sural, Himachal	3400	Male	32.9811	76.1364	2015-09-06
60	AS54	Ficedula tricolor	Muscicapidae	Flycatcher	Blood	Sural, Himachal	3400	Male	32.9811	76.1364	2015-07-06
61	AS55	Ficedula tricolor	Muscicapidae	Flycatcher	Blood	Sural, Himachal	3400	Male	32.9811	76.1364	2015-07-06
62	AS56	Ficedula tricolor	Muscicapidae	Flycatcher	Blood	Sural, Himachal	3400	Male	32.9811	76.1364	2015-09-06
63	AS57	Ficedula Strophiata	Muscicapidae	Flycatcher	Blood	Manali, Himachal	3200	Male	32.2583	76.2314	2015-09-06
64	AS58	Ficedula superciliaris	Muscicapidae	Flycatcher	Blood	WII, Dehradun	600	Male	30.2864	77.9735	15/12/2015
65	AS59	Ficedula tricolor	Muscicapidae	Flycatcher	Blood	WII, Dehradun	600	Male	30.2864	77.9735	16/12/2015
66	AS60	Niltava sundara	Muscicapidae	Flycatcher	Blood	WII, Dehradun	600	Male	30.2836	77.9758	18/12/2015
67	AS61	Ficedula Strophiata	Muscicapidae	Flycatcher	Blood	WII, Dehradun	600	Female	30.2836	77.9758	20/12/2015
68	AS62	Ficedula Tricolor	Muscicapidae	Flycatcher	Blood	WII, Dehradun	600	Male	30.2836	77.9758	26/12/2015
69	AS63	Niltava sundara	Muscicapidae	Flycatcher	Blood	WII, Dehradun	600	Female	30.2836	77.9758	26/12/2015
70	AS64	Ficedula Strophiata	Muscicapidae	Flycatcher	Blood	WII, Dehradun	600	Female	30.2836	77.9758	2016-09-01
71	AS65	Ficedula Strophiata	Muscicapidae	Flycatcher	Blood	WII, Dehradun	600	Male	30.2836	77.9758	2016-09-01
72	AS66	Ficedula superciliaris	Muscicapidae	Flycatcher	Blood	Shergaon, Ar.P	2005	Male	27.1171	92.2751	17/4/2016
73	AS67	Ficedula superciliaris	Muscicapidae	Flycatcher	Blood	Shergaon, Ar.P	2020	Male	27.1173	92.276	17/4/2016
74	AS68	Ficedula superciliaris	Muscicapidae	Flycatcher	Blood	Shergaon, Ar.P	2010	Male	27.1179	92.2755	18/4/2016
75	AS69	Ficedula tricolor	Muscicapidae	Flycatcher	Blood	Phangphui Hill blue Mountain, Mizoram	1936	Male	22.6709	93.0472	18/3/2016
76	AS70	Ficedula tricolor	Muscicapidae	Flycatcher	Blood	Phangphui Hill blue Mountain, Mizoram	1936	Male	22.6709	93.0472	18/3/2016
77	AS71	Ficedula tricolor	Muscicapidae	Flycatcher	Blood	Phangphui Hill blue Mountain, Mizoram	1950	Male	22.6717	93.0489	19/3/2016
78	AS72	Ficedula tricolor	Muscicapidae	Flycatcher	Blood	Phangphui Hill blue Mountain, Mizoram	1950	Male	22.6889	93.0489	19/3/2016
79	AS73	Ficedula tricolor	Muscicapidae	Flycatcher	Blood	Phangphui Hill blue Mountain, Mizoram	1940	Male	22.6709	93.0472	19/3/2016
80	AS74	Ficedula tricolor	Muscicapidae	Flycatcher	Blood	Phangphui Hill blue Mountain, Mizoram	1940	Male	22.6886	93.0486	20/3/2016
81	AS75	Ficedula tricolor	Muscicapidae	Flycatcher	Blood	Phangphui Hill blue Mountain, Mizoram	1940	Male	22.6889	93.0486	20/3/2016
82	AS76	Ficedula hyperythra	Muscicapidae	Flycatcher	Blood	Phangphui Hill blue Mountain, Mizoram	1950	Male	22.6889	93.0486	19/3/2016
83	AS77	Cyornis poliogenys	Muscicapidae	Flycatcher	Blood	Nongkhylem WLS, Meghalaya	216	Male	25.9292	91.78	2016-08-04
84	AS78	Eumyias thalassinus	Muscicapidae	Flycatcher	Blood	Shergaon, Ar.P	2103	Male	27.1171	92.2751	16/4/2016
85	AS79	Cyornis rubeculoides	Muscicapidae	Flycatcher	Blood	Darzo, Mizoram	1274	Male	22.8431	92.9522	21/3/2016
86	AS80	Cyornis rubeculoides	Muscicapidae	Flycatcher	Blood	Darzo, Mizoram	974	Male	22.8517	92.9497	21/3/2016
87	AS81	Cyornis rubeculoides	Muscicapidae	Flycatcher	Blood	Darzo, Mizoram	1170	Male	22.84	92.9584	22/3/2016
88	AS82	Cyornis rubeculoides	Muscicapidae	Flycatcher	Blood	Darzo, Mizoram	1028	Male	22.8472	92.9556	22/3/2016
89	AS83	Cyornis rubeculoides	Muscicapidae	Flycatcher	Blood	Darzo, Mizoram	1067	Male	22.8456	92.9586	22/3/2016
90	AS84	Cyornis rubeculoides	Muscicapidae	Flycatcher	Blood	Shillong, Meghalaya	995	Male	25.6372	91.8756	2016-06-04
91	AS85	Cyornis rubeculoides	Muscicapidae	Flycatcher	Blood	Shillong, Meghalaya	1011	Male	25.6372	91.8756	2016-06-04
92	AS86	Cyornis hainanus dialilaemus	Muscicapidae	Flycatcher	Blood	Nongkhylem WLS, Meghalaya	323	Male	25.8959	91.8164	2016-08-04	86.61	30.09	23.73
93	AS87	Cyornis hainanus dialilaemus	Muscicapidae	Flycatcher	Blood	Nongkhylem WLS, Meghalaya	304	Male	25.8928	91.8111	2016-08-04
94	AS88	Cyornis hainanus dialilaemus	Muscicapidae	Flycatcher	Blood	Nongkhylem WLS, Meghalaya	320	Male	25.8945	91.8142	2016-08-04
95	AS89	Cyornis rubeculoides	Muscicapidae	Flycatcher	Blood	Jotsama, Nagaland	1430	Male	25.6722	94.0628	2016-01-04	71.62	19.53	9.6
96	AS90	Cyornis rubeculoides	Muscicapidae	Flycatcher	Blood	Jotsama, Nagaland	1430	Male	25.672	94.0636	2016-02-04
97	AS91	Cyornis rubeculoides	Muscicapidae	Flycatcher	Blood	Jotsama, Nagaland	1311	Male	25.6797	94.0575	2016-02-04	69.6	20.28	7.17
98	AS92	Cyornis rubeculoides	Muscicapidae	Flycatcher	Blood	Pakke TR, Langka, Ar. P	301	Male	27.0275	93.0439	14/4/2016
99	AS93	Cyornis rubeculoides	Muscicapidae	Flycatcher	Blood	Pakke TR, Langka, Ar. P	300	Male	27.027	93.0436	14/4/2016
100	AS94	Cyornis rubeculoides	Muscicapidae	Flycatcher	Blood	Pakke TR, Langka, Ar. P	315	Male	27.0294	93.0424	14/4/2016
101	AS95	Ficedula superciliaris	Muscicapidae	Flycatcher	Blood	Sinthon, Kishtwar, J&K	2642	Male	33.5324	75.563	25/5/2016
102	AS96	Ficedula superciliaris	Muscicapidae	Flycatcher	Blood	Whatsar, Kishtwar, J&K	2249	Female	33.5154	75.5756	27/5/2016
103	AS97	Ficedula superciliaris	Muscicapidae	Flycatcher	Blood	Whatsar, Kishtwar. J&K	2500	Male	33.5177	75.5789	27/5/2016
104	AS98	Ficedula superciliaris	Muscicapidae	Flycatcher	Blood	Kishtwar, J&K	1577	Male	33.3339	75.755	30/5/2016
105	AS99	Ficedula superciliaris	Muscicapidae	Flycatcher	Blood	Whatsar, Kishtwar, J&K	2431	Male	33.3339	75.755	31/5/2016
106	AS100	Ficedula Tricolor	Muscicapidae	Flycatcher	Blood	J&K		Male	33.3242	76.2078	2016-06-01
107	AS101	Ficedula Strophiata	Muscicapidae	Flycatcher	Blood	J&K			33.3242	76.2078	2016-06-01
108	AS102	Eumyias thalassinus	Muscicapidae	Flycatcher	Blood	J&K		Male	33.3242	76.2078	2016-06-01	80.13	13.09	5.48
109	AS103	Eumyias thalassinus	Muscicapidae	Flycatcher	Blood	J&K			33.3242	76.2078	2016-06-01
110	AS104	Eumyias thalassinus	Muscicapidae	Flycatcher	Blood	J&K			33.3242	76.2078	2016-06-01
111	AS105	Ficedula Strophiata	Muscicapidae	Flycatcher	Blood	J&K			33.3242	76.2078	2016-06-15

### Sheet: Total Species, Family & Group 
Species (18)	Family (5)	Group (4)
Niltava sundara	Muscicapidae	Flycatcher
Cyornis poliogenys	Muscicapidae	Flycatcher
Cyornis hainanus dialilaemus	Muscicapidae	Flycatcher
Cyornis rubeculoides	Muscicapidae	Flycatcher
Eumyias thalassinus	Muscicapidae	Flycatcher
Ficedula hyperythra	Muscicapidae	Flycatcher
Ficedula Strophiata	Muscicapidae	Flycatcher
Ficedula superciliaris	Muscicapidae	Flycatcher
Ficedula tricolor	Muscicapidae	Flycatcher
Ficedula westermanni	Muscicapidae	Flycatcher
Muscicapella hodgsoni	Muscicapidae	Flycatcher
Niltava Magrigoriae	Muscicapidae	Flycatcher
Niltava Sundara	Muscicapidae	Flycatcher
Culicicapa ceylonensis	Stenostiridae	Flycatcher
Geokichla citrina	Turdidae	Thrush
Phylloscopus Trochiloides	Phylloscopidae	Warbler
Orthotomus sutorius	Timaliidae	Babbler
Cyanoderma rufifrons	Timaliidae	Babbler
