## Supplementary material for "Avian haemosporidians (*Plasmodium* and *Haemoproteus*) status in selected bird groups (Old world Flycatchers, Warblers, Babblers, and Thrushes) of India and their phylogenetic relationships with other lineages of the world": Table S3. Maximum percent similarity lineages of Plasmodium and Haemoproteus (only having GPS coordinates), obtained from MalAvi data base, which were

### Sheet: Sheet1
Table S3. Maximum percent similarity lineages of Plasmodium and Haemoproteus (only having GPS coordinates), obtained from MalAvi data base, which were used to construct spatial phylogeny.
S. No.	Lineage Name	no	continent	coordinates (Degree Menuts)	found	tested	Reference Name	comment
1	COLL2	2620	Europe	47°43.00000', 019°01.00000'	0	0	Szöllösi et al 2009
2	COLL2	2621	Asia	11°03.90000', 122°27.63600'	1	0	Silva-Iturriza et al 2012b
3	COLL2	2623	Europe	57°10.00000', 016°58.00000'	25	695	Kulma et al 2013
4	COLL2	2624	Europe	57°10.00000', 016°58.00000'	27	353	Kulma et al 2013
5	COLL2	2625	Europe	57°10.00000', 016°58.00000'	19	356	Kulma et al 2014
6	COLL2	2627	Africa	-11°08.03300', 033°39.30700'	1	6	Lutz et al 2015	Host_Collection_Number: 468162
7	COLL2	2628	Africa	-10°35.30700', 033°48.67000'	1	1	Lutz et al 2015	Host_Collection_Number: 468309
8	COLL2	2629	Europe	37°23.00000', -005°57.00000'	1	187	Lopez et al 2013
9	COLL2	2630	North America	61°09.00000', -149°10.00000'	0	0	Oakgrove et al 2014
10	COLL2	2631	Asia	03°19.48000', 101°45.15000'	1	1	Ivanova et al 2015
11	COLL2	2632	Europe	47°43.00000', 019°01.00000'	68	159	Garamszegi et al 2015
12	COLL2	2633	Europe	42°54.80800', 027°48.02500'	6	123	Peev et al 2016
13	COLL2	2634	Europe	47°43.00000', 019°01.00000'	81	216	Szöllösi et al 2016
14	COLL2	2635	North America	63°19.43100', -148°13.90860'	1	9	Galen et al 2018
15	COLL2	2636	North America	63°02.32860', -147°00.22320'	3	12	Galen et al 2018
16	COLL2	2637	North America	65°17.33940', -149°17.44980'	1	14	Galen et al 2018
17	COLL2	2638	North America	65°17.33940', -149°17.44980'	1	7	Galen et al 2018
18	COLL2	2639	North America	63°02.32860', -147°00.22320'	1	9	Galen et al 2018
19	COLL2	2640	North America	63°19.43100', -148°13.90860'	1	12	Galen et al 2018
20	COLL2	2641	North America	63°19.43100', -148°13.90860'	1	8	Galen et al 2018
21	COLL2	2642	Europe	60°25.00000', 22°10.00000'	3	80	Jones et al 2018
22	COLL2	2643	Europe	52°06.00000', 05°51.00000'	2	60	Jones et al 2018
23	COLL2	2644	Asia	55°44.00000', 36°51.00000'	5	169	Jones et al 2018
24	COLL2	2645	Europe	40°54.00000', -004°01.00000'	11	192	Jones et al 2018
25	COLL2	2646	Europe	57°10.00000', 016°58.00000'	12	168	Jones et al 2018
26	COLL2	2647	Europe	52°15.00000', -003°30.00000'	29	186	Jones et al 2018
27	COLL2	2648	Europe	49°32.00000', 17°04.00000'	9	96	Jones et al 2018
28	COLL2	2649	Europe	47°43.00000', 019°01.00000'	7	177	Jones et al 2018
29	COLL2	2650	Europe	50°06.00000', 20°25.00000'	8	67	Jones et al 2018
30	COLL2	2651	Europe	57°10.00000', 016°58.00000'	12	365	Jones et al 2018
31	COLL2	2652	Europe	57°10.00000', 018°20.00000'	13	512	Fletcher et al 2019
32	COLL2	2653	Europe	55°41.00000', 013°26.00000'	9	65	Ellis et al 2020
33	COLL2	2654	Europe	55°41.00000', 013°26.00000'	1	5	Ellis et al 2020
34	PFC1	7553	Asia	55°05.00000', 020°44.00000'	2	0	Valkiunas et al 2013a
35	PFC1	7555	Asia	57°20.00000', 059°49.00000'	3	28	Palinauskas et al 2013
36	PFC1	7556	Europe	57°10.00000', 016°58.00000'	8	695	Kulma et al 2013
37	PFC1	7557	Europe	57°10.00000', 016°58.00000'	89	353	Kulma et al 2013
38	PFC1	7558	Europe	57°10.00000', 016°58.00000'	4	356	Kulma et al 2014
39	PFC1	7559	Europe	47°43.00000', 019°01.00000'	1	159	Garamszegi et al 2015
40	PFC1	7560	Europe	47°43.00000', 019°01.00000'	2	216	Szöllösi et al 2016
41	PFC1	7561	Europe	60°25.00000', 22°10.00000'	28	80	Jones et al 2018
42	PFC1	7562	Europe	52°06.00000', 05°51.00000'	34	60	Jones et al 2018
43	PFC1	7563	Asia	55°44.00000', 36°51.00000'	61	169	Jones et al 2018
44	PFC1	7564	Europe	40°54.00000', -004°01.00000'	43	192	Jones et al 2018
45	PFC1	7565	Europe	57°10.00000', 016°58.00000'	35	168	Jones et al 2018
46	PFC1	7566	Europe	52°15.00000', -003°30.00000'	16	186	Jones et al 2018
47	PFC1	7567	Europe	57°10.00000', 016°58.00000'	4	365	Jones et al 2018
48	PFC1	7568	Europe	50º35.04000', 008º40.70000'	3	14	Schumm et al 2019
49	PFC1	7569	Europe	57°13.00000', 018°32.00000'	1	700	Fletcher et al 2019
50	PFC1	7570	Europe	57°10.00000', 018°20.00000'	6	512	Fletcher et al 2019
51	PFC1	7571	Europe	55°41.00000', 013°26.00000'	1	8	Ellis et al 2020
52	TROERY02	10935	Asia	24°18.40000', 097°50.00000'	1	0	Zhang et al 2014
53	TURSTR03	11368	Asia	30°10.44540', 077°46.54950'	1	11	Ishtiaq et al 2017
54	PADOM16	6865	Africa	25°42.00000', 032°36.00000'	18	34	Marzal et al 2011
