## Supplementary material for "Avian haemosporidians (*Plasmodium* and *Haemoproteus*) status in selected bird groups (Old world Flycatchers, Warblers, Babblers, and Thrushes) of India and their phylogenetic relationships with other lineages of the world": Table S5. Prevalence of COLL2 and PFC1 in host species at MalAvi database and present study.

### Sheet: Sheet1
Table S5. Prevalence of COLL2 and PFC1 in host species at MalAvi database and present study.
COLL2	Ficedula hypoleuca	Muscicapidae	Flycatcher
COLL2	Ficedula hypoleuca	Muscicapidae	Flycatcher
COLL2	Ficedula albicollis	Muscicapidae	Flycatcher				Flycatcher	Thrush	Warbler
COLL2	Rhinomyias albigularis	Muscicapidae	Flycatcher			HCOLL2	25	13	5
COLL2	Ficedula albicollis	Muscicapidae	Flycatcher			PFC1	22
COLL2	Ficedula albicollis	Muscicapidae	Flycatcher											Parimarily, HCOLL2- 58% in flycatchers belonging to two families namely Muscicapidae and Tyrannidae, 30% Thrush belonging to the family Turdidae, 12% in wrblers belonging to the families Phylloscopidae, Parulidae, Locustellidae and Sylviidae. The PFC1 has only been reported from flycatchers belonging to two family of Muscicapidae.
COLL2	Ficedula hypoleuca	Muscicapidae	Flycatcher
COLL2	Ficedula albicollis	Muscicapidae	Flycatcher
COLL2	Ficedula albicollis	Muscicapidae	Flycatcher
COLL2	Cyornis concretus	Muscicapidae	Flycatcher
COLL2	Ficedula albicollis	Muscicapidae	Flycatcher
COLL2	Ficedula semitorquata	Muscicapidae	Flycatcher
COLL2	Ficedula albicollis	Muscicapidae	Flycatcher
COLL2	Empidonax alnorum	Tyrannidae	Flycatcher
COLL2	Ficedula hypoleuca	Muscicapidae	Flycatcher
COLL2	Ficedula hypoleuca	Muscicapidae	Flycatcher
COLL2	Ficedula hypoleuca	Muscicapidae	Flycatcher
COLL2	Ficedula hypoleuca	Muscicapidae	Flycatcher
COLL2	Ficedula hypoleuca	Muscicapidae	Flycatcher
COLL2	Ficedula hypoleuca	Muscicapidae	Flycatcher
COLL2	Ficedula albicollis	Muscicapidae	Flycatcher
COLL2	Ficedula albicollis	Muscicapidae	Flycatcher
COLL2	Ficedula albicollis	Muscicapidae	Flycatcher
COLL2	Ficedula albicollis	Muscicapidae	Flycatcher
COLL2	Ficedula albicollis	Muscicapidae	Flycatcher
PFC1	Ficedula hypoleuca	Muscicapidae	Flycatcher
PFC1	Ficedula hypoleuca	Muscicapidae	Flycatcher
PFC1	Ficedula hypoleuca	Muscicapidae	Flycatcher
PFC1	Ficedula hypoleuca	Muscicapidae	Flycatcher
PFC1	Ficedula hypoleuca	Muscicapidae	Flycatcher
PFC1	Ficedula albicollis	Muscicapidae	Flycatcher
PFC1	Ficedula hypoleuca	Muscicapidae	Flycatcher
PFC1	Ficedula albicollis	Muscicapidae	Flycatcher
PFC1	Ficedula hypoleuca	Muscicapidae	Flycatcher
PFC1	Ficedula albicollis	Muscicapidae	Flycatcher
PFC1	Ficedula albicollis	Muscicapidae	Flycatcher
PFC1	Ficedula albicollis	Muscicapidae	Flycatcher
PFC1	Ficedula hypoleuca	Muscicapidae	Flycatcher
PFC1	Ficedula hypoleuca	Muscicapidae	Flycatcher
PFC1	Ficedula hypoleuca	Muscicapidae	Flycatcher
PFC1	Ficedula hypoleuca	Muscicapidae	Flycatcher
PFC1	Ficedula hypoleuca	Muscicapidae	Flycatcher
PFC1	Ficedula hypoleuca	Muscicapidae	Flycatcher
PFC1	Ficedula albicollis	Muscicapidae	Flycatcher
PFC1	Ficedula hypoleuca	Muscicapidae	Flycatcher
PFC1	Ficedula albicollis	Muscicapidae	Flycatcher
PFC1	Ficedula albicollis	Muscicapidae	Flycatcher
COLL2	Neocossyphus poensis	Turdidae	Thrush
COLL2	Neocossyphus poensis	Turdidae	Thrush
COLL2	Neocossyphus poensis	Turdidae	Thrush
COLL2	Catharus ustulatus	Turdidae	Thrush
COLL2	Neocossyphus fraseri	Turdidae	Thrush
COLL2	Neocossyphus poensis	Turdidae	Thrush
COLL2	Turdus mupinensis	Turdidae	Thrush
COLL2	Catharus ustulatus	Turdidae	Thrush
COLL2	Catharus minimus	Turdidae	Thrush
COLL2	Catharus minimus	Turdidae	Thrush
COLL2	Catharus ustulatus	Turdidae	Thrush
COLL2	Turdus migratorius	Turdidae	Thrush
COLL2	Turdus philomelos	Turdidae	Thrush
COLL2	Phylloscopus borealis	Phylloscopidae	Warbler
COLL2	Dendroica coronata	Parulidae	Warbler
COLL2	Bradypterus baboecala	Locustellidae	Warbler
COLL2	Sylvia borin	Sylviidae	warbler
COLL2	Sylvia borin	Sylviidae	Warbler
COLL2	Scenopoeetes dentirostris	Ptilonorhynchidae	Bowebird
TURSTR03	Turdoides striata
Present study lineages	Passer domesticus
H_MSP01	Phylloscopus Trochiloides	Phylloscopidae	Warbler
H_MSP01	Phylloscopus Trochiloides	Phylloscopidae	Warbler
H_MSP01	Phylloscopus Trochiloides	Phylloscopidae	Warbler
H_MSP01	Phylloscopus Trochiloides	Phylloscopidae	Warbler
H_CYOPOL01	Cyornis poliogenys	Muscicapidae	Flycatcher
H_MSP01	Cyornis poliogenys	Muscicapidae	Flycatcher
P_GEOCIT 01	Orange-headed Thrush (Geokichla citrina)	Turdidae	Thrush
H_CHD 01	Cyornis hainanus dialilaemus	Muscicapidae	Flycatcher
H_MSP01	Cyornis rubeculoides	Muscicapidae	Flycatcher
H_CYORUB 01	Cyornis rubeculoides	Muscicapidae	Flycatcher
H_EUMTA01	Eumyias thalassinus	Muscicapidae	Flycatcher
