## Supplementary material for "Avian haemosporidians (*Plasmodium* and *Haemoproteus*) status in selected bird groups (Old world Flycatchers, Warblers, Babblers, and Thrushes) of India and their phylogenetic relationships with other lineages of the world": Table S6. All Plasmodium and Haemoproteus lineages, having maximum percent similarity with lineages from current study, downloaded from MalAvi data ba

### Sheet: Sheet1
Table S6. All Plasmodium and Haemoproteus lineages, having maximum percent similarity with lineages from current study, downloaded from MalAvi data base.
No	Lineage Name	Alt Lineage Name	Parasite Genus	Order	Family	Genus	Species	Subspecies	Host Status	Continent	Host Age	Host Environment	country	region	site	coordinates	found	tested	Reference Name	comment
2611	COLL2		Haemoproteus	Passeriformes	Muscicapidae	Ficedula	Ficedula hypoleuca			Asia		Wild	Russia	Kaliningradskaya Oblast'			0	0	Krizanauskiene et al 2006
2612	COLL2		Haemoproteus	Passeriformes	Muscicapidae	Ficedula	Ficedula hypoleuca			Europe		Wild	Sweden				0	0	Hellgren et al 2007a
2613	COLL2	AP21	Haemoproteus	Passeriformes	Ptilonorhynchidae	Scenopoeetes	Scenopoeetes dentirostris			Oceania		Wild	Australia				0	0	Beadell et al 2004
2614	COLL2		Haemoproteus	Passeriformes	Turdidae	Neocossyphus	Neocossyphus poensis			Africa		Wild	Cameroon				0	0	Hellgren et al 2007b
2615	COLL2		Haemoproteus	Passeriformes	Turdidae	Neocossyphus	Neocossyphus poensis			Africa		Wild	Gabon				0	0	Hellgren et al 2007b
2616	COLL2	22	Haemoproteus	Passeriformes	Turdidae	Neocossyphus	Neocossyphus poensis			Africa		Wild	Cameroon				0	0	Ricklefs & Fallon 2002
2617	COLL2		Haemoproteus	Passeriformes	Turdidae	Catharus	Catharus ustulatus			North America		Wild	Canada				0	0	Svensson et al 2007	or ZOOLUN01
2618	COLL2	22	Haemoproteus	Passeriformes	Turdidae	Neocossyphus	Neocossyphus fraseri			Africa		Wild	Cameroon				0	0	Ricklefs & Fallon 2002	differs from COLL2 3' HAEMR2
2619	COLL2	WAH24	Haemoproteus	Passeriformes	Turdidae	Neocossyphus	Neocossyphus poensis			Africa		Wild	Gabon				0	0	Beadell et al 2009
2620	COLL2		Haemoproteus	Passeriformes	Muscicapidae	Ficedula	Ficedula albicollis			Europe		Wild	Hungary		Pilis Mountains	47°43.00000', 019°01.00000'	0	0	Szöllösi et al 2009
2621	COLL2	32	Haemoproteus	Passeriformes	Muscicapidae	Rhinomyias	Rhinomyias albigularis			Asia		Wild	Philippines		Panay	11°03.90000', 122°27.63600'	1	0	Silva-Iturriza et al 2012b
2622	COLL2		Haemoproteus	Passeriformes	Muscicapidae	Ficedula	Ficedula albicollis			Europe		Wild	Sweden	Gotlands Lan			8	212	Radwan et al 2012
2623	COLL2		Haemoproteus	Passeriformes	Muscicapidae	Ficedula	Ficedula albicollis			Europe		Wild	Sweden		Öland	57°10.00000', 016°58.00000'	25	695	Kulma et al 2013
2624	COLL2		Haemoproteus	Passeriformes	Muscicapidae	Ficedula	Ficedula hypoleuca			Europe		Wild	Sweden		Öland	57°10.00000', 016°58.00000'	27	353	Kulma et al 2013
2625	COLL2		Haemoproteus	Passeriformes	Muscicapidae	Ficedula	Ficedula albicollis		Migratory	Europe	Adult	Wild	Sweden		Öland	57°10.00000', 016°58.00000'	19	356	Kulma et al 2014
2626	COLL2		Haemoproteus	Passeriformes	Turdidae	Turdus	Turdus mupinensis		Migratory	Asia		Wild	China	Gansu			1	4	Zehtindjiev et al 2013
2627	COLL2		Haemoproteus	Passeriformes	Sylviidae	Bradypterus	Bradypterus baboecala		Resident	Africa		Wild	Malawi	Rumphi (Rumpil)	Vwaza Wildlife Reserve	-11°08.03300', 033°39.30700'	1	6	Lutz et al 2015	Host_Collection_Number: 468162
2628	COLL2		Haemoproteus	Passeriformes	Muscicapidae	Ficedula	Ficedula albicollis		Migratory	Africa		Wild	Malawi	Rumphi (Rumpil)	Nyika National Park	-10°35.30700', 033°48.67000'	1	1	Lutz et al 2015	Host_Collection_Number: 468309
2629	COLL2	COLL2	Haemoproteus	Passeriformes	Sylviidae	Sylvia	Sylvia borin		Migratory	Europe	Adult	Wild	Spain		Sevilla	37°23.00000', -005°57.00000'	1	187	Lopez et al 2013
2630	COLL2	L-Coll2,HMA.2012.WTTHY62H	Haemoproteus	Passeriformes	Turdidae	Catharus	Catharus ustulatus		Migratory	North America	Unknown	Wild	United States	Alaska	Anchorage	61°09.00000', -149°10.00000'	0	0	Oakgrove et al 2014
2631	COLL2		Haemoproteus	Passeriformes	Muscicapidae	Cyornis	Cyornis concretus		Resident	Asia	Unknown	Wild	Malaysia	Selangor	Gombak Field Station	03°19.48000', 101°45.15000'	1	1	Ivanova et al 2015
2632	COLL2		Haemoproteus	Passeriformes	Muscicapidae	Ficedula	Ficedula albicollis		Migratory	Europe	Adult	Wild	Hungary		Pilis Mountains	47°43.00000', 019°01.00000'	68	159	Garamszegi et al 2015
2633	COLL2		Haemoproteus	Passeriformes	Muscicapidae	Ficedula	Ficedula semitorquata		Migratory	Europe	Adult	Wild	Bulgaria		Goritsa village	42°54.80800', 027°48.02500'	6	123	Peev et al 2016
2634	COLL2		Haemoproteus	Passeriformes	Muscicapidae	Ficedula	Ficedula albicollis		Migratory	Europe	Adult	Wild	Hungary		Pilis Mountains	47°43.00000', 019°01.00000'	81	216	Szöllösi et al 2016
2635	COLL2		Haemoproteus	Passeriformes	Turdidae	Catharus	Catharus minimus		Migratory	North America	Adult	Wild	United States	Alaska	Denali Highway near Seattle Creek	63°19.43100', -148°13.90860'	1	9	Galen et al 2018
2636	COLL2		Haemoproteus	Passeriformes	Turdidae	Catharus	Catharus minimus		Migratory	North America	Adult	Wild	United States	Alaska	Denali Highway Corkscrew Creek	63°02.32860', -147°00.22320'	3	12	Galen et al 2018
2637	COLL2		Haemoproteus	Passeriformes	Turdidae	Catharus	Catharus ustulatus		Migratory	North America	Adult	Wild	United States	Alaska	Elliott Highway Mile 99	65°17.33940', -149°17.44980'	1	14	Galen et al 2018
2638	COLL2		Haemoproteus	Passeriformes	Tyrannidae	Empidonax	Empidonax alnorum		Migratory	North America	Adult	Wild	United States	Alaska	Elliott Highway Mile 99	65°17.33940', -149°17.44980'	1	7	Galen et al 2018
2639	COLL2		Haemoproteus	Passeriformes	Sylviidae	Phylloscopus	Phylloscopus borealis		Migratory	North America	Adult	Wild	United States	Alaska	Denali Highway Corkscrew Creek	63°02.32860', -147°00.22320'	1	9	Galen et al 2018
2640	COLL2		Haemoproteus	Passeriformes	Parulidae	Dendroica	Dendroica coronata		Migratory	North America	Adult	Wild	United States	Alaska	Denali Highway near Seattle Creek	63°19.43100', -148°13.90860'	1	12	Galen et al 2018
2641	COLL2		Haemoproteus	Passeriformes	Turdidae	Turdus	Turdus migratorius		Migratory	North America	Adult	Wild	United States	Alaska	Denali Highway near Seattle Creek	63°19.43100', -148°13.90860'	1	8	Galen et al 2018
2642	COLL2		Haemoproteus	Passeriformes	Muscicapidae	Ficedula	Ficedula hypoleuca		Migratory	Europe	Adult	Wild	Finland		Hirvensalo	60°25.00000', 22°10.00000'	3	80	Jones et al 2018
2643	COLL2		Haemoproteus	Passeriformes	Muscicapidae	Ficedula	Ficedula hypoleuca		Migratory	Europe	Adult	Wild	Netherlands		Hoge Veluwe	52°06.00000', 05°51.00000'	2	60	Jones et al 2018
2644	COLL2		Haemoproteus	Passeriformes	Muscicapidae	Ficedula	Ficedula hypoleuca		Migratory	Asia	Adult	Wild	Russia	Moskovskaya Oblast'	Zvenigorod	55°44.00000', 36°51.00000'	5	169	Jones et al 2018
2645	COLL2		Haemoproteus	Passeriformes	Muscicapidae	Ficedula	Ficedula hypoleuca		Migratory	Europe	Adult	Wild	Spain	Castilla y Leon	Valsaín	40°54.00000', -004°01.00000'	11	192	Jones et al 2018
2646	COLL2		Haemoproteus	Passeriformes	Muscicapidae	Ficedula	Ficedula hypoleuca		Migratory	Europe	Adult	Wild	Sweden		Öland	57°10.00000', 016°58.00000'	12	168	Jones et al 2018
2647	COLL2		Haemoproteus	Passeriformes	Muscicapidae	Ficedula	Ficedula hypoleuca		Migratory	Europe	Adult	Wild	United Kingdom		Llanwrthwl	52°15.00000', -003°30.00000'	29	186	Jones et al 2018
2648	COLL2		Haemoproteus	Passeriformes	Muscicapidae	Ficedula	Ficedula albicollis		Migratory	Europe	Adult	Wild	Czech Republic		Stařechovice	49°32.00000', 17°04.00000'	9	96	Jones et al 2018
2649	COLL2		Haemoproteus	Passeriformes	Muscicapidae	Ficedula	Ficedula albicollis		Migratory	Europe	Adult	Wild	Hungary		Pilis Mountains	47°43.00000', 019°01.00000'	7	177	Jones et al 2018
2650	COLL2		Haemoproteus	Passeriformes	Muscicapidae	Ficedula	Ficedula albicollis		Migratory	Europe	Adult	Wild	Poland		Drwinia	50°06.00000', 20°25.00000'	8	67	Jones et al 2018
2651	COLL2		Haemoproteus	Passeriformes	Muscicapidae	Ficedula	Ficedula albicollis		Migratory	Europe	Adult	Wild	Sweden		Öland	57°10.00000', 016°58.00000'	12	365	Jones et al 2018
2652	COLL2		Haemoproteus	Passeriformes	Muscicapidae	Ficedula	Ficedula albicollis		Migratory	Europe	Adult	Wild	Sweden	Gotlands Lan	Hemse	57°10.00000', 018°20.00000'	13	512	Fletcher et al 2019
2653	COLL2		Haemoproteus	Passeriformes	Sylviidae	Sylvia	Sylvia borin		Migratory	Europe	Adult	Wild	Sweden	Skane Lan	Krankesjön	55°41.00000', 013°26.00000'	9	65	Ellis et al 2020
2654	COLL2		Haemoproteus	Passeriformes	Turdidae	Turdus	Turdus philomelos		Migratory	Europe	Juvenile	Wild	Sweden	Skane Lan	Krankesjön	55°41.00000', 013°26.00000'	1	5	Ellis et al 2020
7548	PFC1		Haemoproteus	Passeriformes	Fringillidae	Coccothraustes	Coccothraustes coccothraustes			Asia		Wild	Russia	Kaliningradskaya Oblast'			0	0	Hellgren et al 2007b
7549	PFC1		Haemoproteus	Passeriformes	Muscicapidae	Ficedula	Ficedula hypoleuca			Asia		Wild	Russia	Kaliningradskaya Oblast'			0	0	Krizanauskiene et al 2006
7550	PFC1		Haemoproteus	Passeriformes	Muscicapidae	Ficedula	Ficedula hypoleuca			Asia		Wild	Russia	Kaliningradskaya Oblast'			0	0	Hellgren et al 2007a
7551	PFC1		Haemoproteus	Passeriformes	Muscicapidae	Ficedula	Ficedula hypoleuca			Europe		Wild	Sweden				0	0	Hellgren et al 2007a
7552	PFC1		Haemoproteus	Passeriformes	Muscicapidae	Ficedula	Ficedula hypoleuca			Africa		Wild	Nigeria				0	0	Hellgren et al 2007b
7553	PFC1	PFC1	Haemoproteus	Passeriformes	Muscicapidae	Ficedula	Ficedula hypoleuca			Asia		Wild	Russia	Kaliningradskaya Oblast'	Curonian Spit	55°05.00000', 020°44.00000'	2	0	Valkiunas et al 2013a
7554	PFC1		Haemoproteus	Passeriformes	Muscicapidae	Ficedula	Ficedula albicollis			Europe		Wild	Sweden	Gotlands Lan			1	212	Radwan et al 2012
7555	PFC1		Haemoproteus	Passeriformes	Muscicapidae	Ficedula	Ficedula hypoleuca			Asia		Wild	Russia	Sverdlovskaya Oblast'	Ural Mountains	57°20.00000', 059°49.00000'	3	28	Palinauskas et al 2013
7556	PFC1		Haemoproteus	Passeriformes	Muscicapidae	Ficedula	Ficedula albicollis			Europe		Wild	Sweden		Öland	57°10.00000', 016°58.00000'	8	695	Kulma et al 2013
7557	PFC1		Haemoproteus	Passeriformes	Muscicapidae	Ficedula	Ficedula hypoleuca			Europe		Wild	Sweden		Öland	57°10.00000', 016°58.00000'	89	353	Kulma et al 2013
7558	PFC1		Haemoproteus	Passeriformes	Muscicapidae	Ficedula	Ficedula albicollis		Migratory	Europe	Adult	Wild	Sweden		Öland	57°10.00000', 016°58.00000'	4	356	Kulma et al 2014
7559	PFC1		Haemoproteus	Passeriformes	Muscicapidae	Ficedula	Ficedula albicollis		Migratory	Europe	Adult	Wild	Hungary		Pilis Mountains	47°43.00000', 019°01.00000'	1	159	Garamszegi et al 2015
7560	PFC1		Haemoproteus	Passeriformes	Muscicapidae	Ficedula	Ficedula albicollis		Migratory	Europe	Adult	Wild	Hungary		Pilis Mountains	47°43.00000', 019°01.00000'	2	216	Szöllösi et al 2016
7561	PFC1		Haemoproteus	Passeriformes	Muscicapidae	Ficedula	Ficedula hypoleuca		Migratory	Europe	Adult	Wild	Finland		Hirvensalo	60°25.00000', 22°10.00000'	28	80	Jones et al 2018
7562	PFC1		Haemoproteus	Passeriformes	Muscicapidae	Ficedula	Ficedula hypoleuca		Migratory	Europe	Adult	Wild	Netherlands		Hoge Veluwe	52°06.00000', 05°51.00000'	34	60	Jones et al 2018
7563	PFC1		Haemoproteus	Passeriformes	Muscicapidae	Ficedula	Ficedula hypoleuca		Migratory	Asia	Adult	Wild	Russia	Moskovskaya Oblast'	Zvenigorod	55°44.00000', 36°51.00000'	61	169	Jones et al 2018
7564	PFC1		Haemoproteus	Passeriformes	Muscicapidae	Ficedula	Ficedula hypoleuca		Migratory	Europe	Adult	Wild	Spain	Castilla y Leon	Valsaín	40°54.00000', -004°01.00000'	43	192	Jones et al 2018
7565	PFC1		Haemoproteus	Passeriformes	Muscicapidae	Ficedula	Ficedula hypoleuca		Migratory	Europe	Adult	Wild	Sweden		Öland	57°10.00000', 016°58.00000'	35	168	Jones et al 2018
7566	PFC1		Haemoproteus	Passeriformes	Muscicapidae	Ficedula	Ficedula hypoleuca		Migratory	Europe	Adult	Wild	United Kingdom		Llanwrthwl	52°15.00000', -003°30.00000'	16	186	Jones et al 2018
7567	PFC1		Haemoproteus	Passeriformes	Muscicapidae	Ficedula	Ficedula albicollis		Migratory	Europe	Adult	Wild	Sweden		Öland	57°10.00000', 016°58.00000'	4	365	Jones et al 2018
7568	PFC1		Haemoproteus	Passeriformes	Muscicapidae	Ficedula	Ficedula hypoleuca		Resident	Europe	Adult	Wild	Germany	Hessen	Giessen	50º35.04000', 008º40.70000'	3	14	Schumm et al 2019
7569	PFC1		Haemoproteus	Passeriformes	Muscicapidae	Ficedula	Ficedula albicollis		Migratory	Europe	Juvenile	Wild	Sweden	Gotlands Lan	Grötlingbo	57°13.00000', 018°32.00000'	1	700	Fletcher et al 2019
7570	PFC1		Haemoproteus	Passeriformes	Muscicapidae	Ficedula	Ficedula albicollis		Migratory	Europe	Adult	Wild	Sweden	Gotlands Lan	Hemse	57°10.00000', 018°20.00000'	6	512	Fletcher et al 2019
7571	PFC1		Haemoproteus	Passeriformes	Muscicapidae	Ficedula	Ficedula hypoleuca		Migratory	Europe	Juvenile	Wild	Sweden	Skane Lan	Krankesjön	55°41.00000', 013°26.00000'	1	8	Ellis et al 2020
1585	CARCHL06	H247	Haemoproteus	Passeriformes	Fringillidae	Carduelis	Carduelis chloris		Resident	Adult	Wild	Europe	Portugal				1	37	Mata et al 2015
10329	SYCUR01		Haemoproteus	Passeriformes	Sylviidae	Sylvia	Sylvia curruca		Migratory	Asia	Unknown	Wild	Armenia				0	0	Drovetski et al 2014
10330	SYCUR02		Haemoproteus	Passeriformes	Sylviidae	Sylvia	Sylvia curruca		Migratory	Asia	Unknown	Wild	Armenia				0	0	Drovetski et al 2014
1344	TUROLI05	H_TUROLI05	Haemoproteus	Passeriformes	Turdidae	Turdus	Turdus olivaceofuscus		Resident	Africa	Unknown	Wild	São Tomé and Príncipe	São Tomé			0	0	Loiseau et al 2017
10933	TROERY02		Haemoproteus	Passeriformes	Timaliidae	Garrulax	Garrulax erythrocephalus		Resident	Asia	Unknown	Wild	India				2	91	Ishtiaq et al 2018
10934	TROERY02		Haemoproteus	Passeriformes	Timaliidae	Garrulax	Garrulax lineatus		Resident	Asia	Unknown	Wild	India				2	52	Ishtiaq et al 2018
10935	TROERY02	ACEGE01	Haemoproteus	Passeriformes	Timaliidae	Actinodura	Actinodura egertoni		Unknown	Asia		Wild	China		Pingshan	24°18.40000', 097°50.00000'	1	0	Zhang et al 2014
11368	TURSTR03		Haemoproteus	Passeriformes	Timaliidae	Turdoides	Turdoides striata		Resident	Asia	Unknown	Wild	India	Uttarakhand	Dehradun	30°10.44540', 077°46.54950'	1	11	Ishtiaq et al 2017
1585	CARCHL06	H247	Haemoproteus	Passeriformes	Fringillidae	Carduelis	Carduelis chloris		Resident	Europe	Adult	Wild	Portugal				1	37	Mata et al 2015
6865	PADOM16		Plasmodium	Passeriformes	Passeridae	Passer	Passer domesticus			Africa		Wild	Egypt		Luxor	25°42.00000', 032°36.00000'	18	34	Marzal et al 2011
